# Human cytomegalovirus infection coopts chromatin organization to diminish TEAD1 transcription factor activity

**DOI:** 10.1101/2024.04.12.588762

**Authors:** Khund Sayeed, Sreeja Parameswaran, Matthew J. Beucler, Lee E. Edsall, Andrew VonHandorf, Audrey Crowther, Omer Donmez, Matthew Hass, Scott Richards, Carmy Forney, Hayley K. Hesse, Sydney H. Jones, Katelyn A. Dunn, Jay Wright, Merrin Man Long Leong, Laura A. Murray-Nerger, Vijay K. Yechoor, Ben E. Gewurz, Kenneth M. Kaufman, John B. Harley, Bo Zhao, William E. Miller, Leah C. Kottyan, Matthew T. Weirauch

## Abstract

Human cytomegalovirus (HCMV) infects up to 80% of the world’s population. Here, we show that HCMV infection leads to widespread changes in human chromatin accessibility and chromatin looping, with hundreds of thousands of genomic regions affected 48 hours after infection. Integrative analyses reveal HCMV-induced perturbation of Hippo signaling through drastic reduction of TEAD1 transcription factor activity. We confirm extensive concordant loss of TEAD1 binding, active H3K27ac histone marks, and chromatin looping interactions upon infection. Our data position TEAD1 at the top of a hierarchy involving multiple altered important developmental pathways. HCMV infection reduces TEAD1 activity through four distinct mechanisms: closing of TEAD1-bound chromatin, reduction of YAP1 and phosphorylated YAP1 levels, reduction of TEAD1 transcript and protein levels, and alteration of *TEAD1* exon-6 usage. Altered TEAD1-based mechanisms are highly enriched at genetic risk loci associated with eye and ear development, providing mechanistic insight into HCMV’s established roles in these processes.
