## Supplemental Dataset 1 for "Human cytomegalovirus infection coopts chromatin organization to diminish TEAD1 transcription factor activity"

### Sheet: README
Human cytomegalovirus extensively re-organizes the human genome, diminishing TEAD1 transcription factor activity
This document contains high-level QC statistics for the ATAC-seq datasets.
Comments, additions, or subtractions should be addressed to the corresponding authors:
Leah Kottyan (Leah.Kottyan@cchmc.org)
Matt Weirauch (Matthew.Weirauch@cchmc.org)

### Sheet: ENCODE_QC_summary
Sample	Number of reads in fastq	Number of mapped reads	% Mapped reads	% Duplicate reads	Total reads (filtered/deduped bam)	Number of peaks (ENCODE standard p_value)	Number of peaks (q_value)	Number of peaks (overlap conservative)	Number of idr peaks	FRiP(ENCODE standard p_value)	FRiP(overlap conservative)	TSS enrichment
HFF ATAC-seq UI rep1	194571684	189121865	97.2	24.2039	123418308	298230	204523	249269	175494	0.470762	0.581956	30.8444
HFF ATAC-seq UI rep2	186494858	181106439	97.1	29.4228	116551168	279233	202757			0.721375		37.0176
HFF ATAC-seq HCMV rep1	195615594	93005819	47.5	24.6272	62950160	299184	213921	258836	161623	0.669489	0.680259	36.1228
HFFATAC-seq HCMV rep2	198950622	90694273	45.6	25.2096	61640262	299334	210457			0.714022		35.7146
ARPE ATAC-seq UI rep1	198640266	193807412	97.6	31.293	123514892	275940	192969	266366	199588	0.791368	0.783404	34.3993
ARPE ATAC-seq UI rep2	167825530	163764637	97.6	29.2095	107313238	277098	190354			0.779799		33.6077
ARPE ATAC-seq HCMV rep1	188650128	108713475	57.6	29.6565	69092514	240409	173118	225115	157090	0.727051	0.731803	36.2562
ARPE ATAC-seq HCMV rep2	211548396	127542381	60.3	31.1164	79501098	245061	174467			0.747723		37.2085
