## Supplemental Dataset 3 for "Human cytomegalovirus infection coopts chromatin organization to diminish TEAD1 transcription factor activity"

### Sheet: README
Human cytomegalovirus extensively re-organizes the human genome, diminishing TEAD1 transcription factor activity
This document contains the number of loops called and the differential looping analysis summary in uninfected and infected cells
Comments, additions, or subtractions should be addressed to the corresponding authors:
Leah Kottyan (Leah.Kottyan@cchmc.org)
Matt Weirauch (Matthew.Weirauch@cchmc.org)
The FitHiCHIP loop calling tab shows the number of loops called.
Loop overlaps tab shows the number of loops that are shared between infection states or unique to a particular infection state.

### Sheet: FitHiChIP loop calling
			FDR < 0.05, bin size = 10kb			FDR < 0.01, bin size = 10kb			FDR < 0.001, bin size = 10kb
cell type	replicate	valid pairs	# of loops (not merged)	# of loops (merged)	median distance	# of loops (not merged)	# of loops (merged)	median distance	# of loops (not merged)	# of loops (merged)	median distance
Uninfected	A	88229385	198778	83773	130000	136082	58896	120000	88690	39782	120000
Uninfected	B	76108333	155017	68205	120000	103917	46915	110000	65701	30485	110000
Uninfected	C	43149410	35533	19937	90000	20710	11946	80000	11280	6726	90000
Uninfected	combined	207487128	547932	196887	200000	394007	143882	190000	273029	102229	170000
HCMV	A	74840132	64228	33923	110000	39374	21627	110000	22885	13079	110000
HCMV	B	82909294	69142	36010	120000	42690	23003	120000	24419	13745	110000
HCMV	C	70340353	81346	41309	120000	51903	27342	110000	31196	17102	110000
HCMV	combined	228089779	347455	138412	200000	241430	97815	180000	161504	67378	170000
Merged means that adjacent loops are merged
Median distance is of all loops
The looping events used in the paper used a FDR < 0.01 and a bin size of 10kb

### Sheet: Loop overlaps
Loop FDR	Uninfected: total loops	# of loops that are unique to uninfected	% of loops that are unique to uninfected	HCMV: total loops	# of loops that are unique to HCMV	% of loops that are unique to HCMV
0.05	196887	122505	0.62221	138412	63696	0.460191
0.01	143882	90198	0.626889	97815	44045	0.450289
0.001	102229	64751	0.633392	67378	29831	0.442741
The looping events used in the paper used an FDR < 0.01
Input pairs	Uninfected: total loops	# of loops that are unique to uninfected	% of loops that are unique to uninfected	HCMV: total loops	# of loops that are unique to HCMV	% of loops that are unique to HCMV
All	143882	90198	0.626889	97815	44045	0.450289
140 million	122018	73580	0.603026	93716	45179	0.482084
125 million	108008	65651	0.607835	82627	40264	0.487298
100 million	84063	51887	0.617239	64105	31855	0.496919
There were 146 million input pairs for HCMV and 165 million for uninfected. These were the input pairs used in the paper
