## Supplemental Dataset 4 for "Human cytomegalovirus infection coopts chromatin organization to diminish TEAD1 transcription factor activity"

### Sheet: README
Human cytomegalovirus extensively re-organizes the human genome, diminishing TEAD1 transcription factor activity
This document contains the high level QC statitics for the HiChIP data
Comments, additions, or subtractions should be addressed to the corresponding authors:
Leah Kottyan (Leah.Kottyan@cchmc.org)
Matt Weirauch (Matthew.Weirauch@cchmc.org)

### Sheet: HiC-Pro
cell type	replicate	pairs in fastq file	read 1 mapped		read 2 mapped		unique pairs		valid pairs		de-duped valid pairs		cis - total		cis - short range (< 20kb)		cis - long range (> 20kb)		trans
Uninfected	A	130606549	125881259	0.96382	125120818	0.957998	92539391	0.708536	88229385	0.675536	69032124	0.52855	54325737	0.786963	10468380	0.151645	43857357	0.635318	14706387	0.213037
Uninfected	B	113898651	109091582	0.957795	109698096	0.96312	80265757	0.704712	76108333	0.668211	60877513	0.534488	47872404	0.786373	9229411	0.151606	38642993	0.634766	13005109	0.213627
Uninfected	C	64587052	61954582	0.959242	62131408	0.961979	45292280	0.701259	43149410	0.668081	35168567	0.544514	27784307	0.790032	5331342	0.151594	22452965	0.638438	7384260	0.209968
Uninfected	combined	309092252	296927423	0.960643	296950322	0.960717	218097428	0.705606	207487128	0.671279	165067313	0.534039	129973642	0.787398	25026538	0.151614	104947104	0.635784	35093671	0.212602
HCMV	A	143912881	114421551	0.795075	114579306	0.796171	81596420	0.566985	74840132	0.520038	47798266	0.332133	42529511	0.889771	12457442	0.260625	30072069	0.629146	5268755	0.110229
HCMV	B	156629201	125631449	0.802095	125211386	0.799413	89832751	0.573538	82909294	0.529335	51247880	0.327192	45468308	0.887223	13143612	0.256471	32324696	0.630752	5779572	0.112777
HCMV	C	141080706	109240716	0.774314	109570940	0.776654	76524592	0.542417	70340353	0.498582	47350703	0.335628	42098636	0.889082	12812270	0.270582	29286366	0.618499	5252067	0.110918
HCMV	combined	441622788	349293716	0.790932	349361632	0.791086	247953763	0.561461	228089779	0.516481	146367433	0.331431	130070108	0.888655	38403412	0.262377	91666696	0.626278	16297325	0.111345
from HiC-Pro documentation				> 80%		> 80%
From original paper (Mumbach, et al)										42-45%										19-21%
Percentages for mapped reads , unique pairs, valid pairs, and de-duped valid pairs are of the raw fastq file pairs.
Percentages for the cis and trans interactions are of the de-duped valid pairs
"Combined" means the raw fastq files were combined before processing
cell type	replicate	valid pairs	FF orientation		FR orientation		RF orientation		RR orientation
Uninfected	A	88229385	21994299	0.249285	22217052	0.25181	22013810	0.249507	22004224	0.249398
Uninfected	B	76108333	18971965	0.249276	19157552	0.251714	18996088	0.249593	18982728	0.249417
Uninfected	C	43149410	10758434	0.24933	10856947	0.251613	10767998	0.249551	10766031	0.249506
Uninfected	combined	207487128	51724698	0.249291	52231551	0.251734	51777896	0.249548	51752983	0.249427
HCMV	A	74840132	18562614	0.24803	19008828	0.253992	18680343	0.249603	18588347	0.248374
HCMV	B	82909294	20567935	0.248078	21043628	0.253815	20723130	0.249949	20574601	0.248158
HCMV	C	70340353	17459744	0.248218	17846944	0.253723	17567487	0.24975	17466178	0.24831
HCMV	combined	228089779	56590293	0.248105	57899400	0.253845	56970960	0.249774	56629126	0.248276
Percentages are of the valid pairs

### Sheet: HiChIP Peaks
			FDR < .01
cell type	replicate	# of reads in input	# of peaks	# of reads in peaks	% of reads in peaks	overlap with ChIP-seq peaks	% overlap
Uninfected	A	3889986	12593	504171	0.129607	11522	0.914953
Uninfected	B	3756763	9182	331062	0.0881243	8377	0.912328
Uninfected	C	1981431	662	14100	0.00711607	610	0.92145
Uninfected	combined	9621703	21645	1621496	0.168525	18950	0.875491
HCMV	A	5225402	6275	219822	0.042068	5666	0.902948
HCMV	B	5241976	5413	184602	0.0352161	4890	0.903381
HCMV	C	5026033	7709	295412	0.0587764	6878	0.892204
HCMV	combined	15478520	15443	1388940	0.0897334	12654	0.8194
