## Supplemental Dataset 6 for "Human cytomegalovirus infection coopts chromatin organization to diminish TEAD1 transcription factor activity"

### Sheet: README
Human cytomegalovirus extensively re-organizes the human genome, diminishing TEAD1 transcription factor activity
This document contains the results of RELI analysis where we systematically looked at the significance of the intersection between the different genomic regions of interest (for example, intersection of regions where TEAD1 peaks were lost upon HCMV infection with the regions where chromatin closed upon HCMV infection)
Comments, additions, or subtractions should be addressed to the corresponding authors:
Leah Kottyan (Leah.Kottyan@cchmc.org)
Matt Weirauch (Matthew.Weirauch@cchmc.org)

### Sheet: RELI_results
Dataset1	Dataset2	Overlap	Total	Ratio	Mean	Std_Dev	Z_score	Enrichment	P_val	Corrected_P_val	Null_Model	Species
HCMV_closed_H3K27ac	HCMV_closed_TEAD1	14484	30740	0.471178	1577.23	410.211	31.4637	9.18319	1.36317e-217	3.13372e-220	Null_Model_OpenChrom	human
HCMV_closed_H3K27ac	changed_tead1	14488	30977	0.467702	1591.25	409.983	31.4568	9.10477	1.69695e-217	3.90103e-220	Null_Model_OpenChrom	human
HCMV_closed_chromatin	changed_tead1	11738	30977	0.378926	1296.64	332.203	31.4306	9.05266	3.85977e-217	8.87303e-220	Null_Model_OpenChrom	human
HCMV_closed_chromatin	HCMV_closed_TEAD1	11737	30740	0.381815	1286.76	332.534	31.4261	9.12133	4.45705e-217	1.02461e-219	Null_Model_OpenChrom	human
changed_h3k27ac	changed_tead1	14536	30977	0.469251	2182.74	393.345	31.4056	6.65951	8.4753e-217	1.94834e-219	Null_Model_OpenChrom	human
changed_h3k27ac	HCMV_closed_TEAD1	14490	30740	0.471373	2166.41	392.541	31.3944	6.68848	1.20498e-216	2.77007e-219	Null_Model_OpenChrom	human
unchanged_chromatin	unchanged_TEAD1	28008	48298	0.5799	8897.04	610.549	31.3013	3.14801	2.24287e-215	5.15602e-218	Null_Model_OpenChrom	human
HCMV_closed_chromatin	HCMV_closed_H3K27ac	11266	40656	0.277105	1833.06	301.508	31.2859	6.14602	3.63116e-215	8.34749e-218	Null_Model_OpenChrom	human
unchanged_chromatin	unchanged_H3K27ac	41059	80589	0.509486	16677.1	779.477	31.2799	2.46201	4.38079e-215	1.00708e-217	Null_Model_OpenChrom	human
unchanged_CTCF	HCMV_opened_chromatin	15134	49003	0.308838	3796.51	363.521	31.188	3.98629	7.75164e-214	1.78199e-216	Null_Model_OpenChrom	human
unchanged_chromatin	unchanged_CTCF	28469	65237	0.436393	12161.4	525.609	31.0261	2.34094	1.19713e-211	2.75202e-214	Null_Model_OpenChrom	human
changed_chromatin	changed_tead1	12100	30977	0.390612	3293.75	283.855	31.0238	3.67362	1.28899e-211	2.9632e-214	Null_Model_OpenChrom	human
changed_chromatin	HCMV_closed_TEAD1	11958	30740	0.389005	3266.59	280.442	30.9918	3.6607	3.47537e-211	7.98936e-214	Null_Model_OpenChrom	human
changed_chromatin	changed_h3k27ac	16298	49198	0.331274	5708.97	342.218	30.9424	2.85481	1.60925e-210	3.69943e-213	Null_Model_OpenChrom	human
HCMV_opened_chromatin	HCMV_opened_H3K27ac	4287	8542	0.501873	628.433	118.315	30.9223	6.82173	2.99246e-210	6.87922e-213	Null_Model_OpenChrom	human
unchanged_chromatin	changed_tead1	16286	30977	0.525745	5998.62	332.794	30.9122	2.71496	4.09735e-210	9.4192e-213	Null_Model_OpenChrom	human
unchanged_chromatin	HCMV_closed_TEAD1	16252	30740	0.528692	5956.18	333.16	30.9035	2.7286	5.3556e-210	1.23117e-212	Null_Model_OpenChrom	human
changed_h3k27ac	HCMV_closed_chromatin	9625	38651	0.249023	2612.55	227.454	30.8302	3.68414	5.16386e-209	1.18709e-211	Null_Model_OpenChrom	human
unchanged_H3K27ac	unchanged_TEAD1	16268	48298	0.336826	6302.42	323.609	30.7951	2.58123	1.52517e-208	3.50614e-211	Null_Model_OpenChrom	human
unchanged_chromatin	HCMV_closed_H3K27ac	19197	40656	0.472181	8465.5	348.733	30.7728	2.26767	3.02951e-208	6.96439e-211	Null_Model_OpenChrom	human
changed_chromatin	unchanged_CTCF	16401	65237	0.251406	6650.24	318.201	30.6434	2.46623	1.61836e-206	3.72037e-209	Null_Model_OpenChrom	human
unchanged_chromatin	changed_h3k27ac	20231	49198	0.411216	10289.6	327.16	30.387	1.96617	4.07645e-203	9.37115e-206	Null_Model_OpenChrom	human
changed_chromatin	HCMV_closed_H3K27ac	12000	40656	0.295159	4692.46	240.62	30.3696	2.5573	6.92217e-203	1.5913e-205	Null_Model_OpenChrom	human
changed_chromatin	HCMV_opened_H3K27ac	4298	8542	0.503161	1014.63	108.213	30.3416	4.23601	1.62168e-202	3.728e-205	Null_Model_OpenChrom	human
HCMV_opened_chromatin	HCMV_opened_CTCF	994	1262	0.787639	80.4306	30.1768	30.2739	12.3585	1.26601e-201	2.91037e-204	Null_Model_OpenChrom	human
unchanged_H3K27ac	unchanged_CTCF	16865	65237	0.258519	8636.51	273.309	30.1069	1.95276	1.96642e-199	4.52051e-202	Null_Model_OpenChrom	human
unchanged_TEAD1	HCMV_closed_chromatin	6183	38651	0.15997	2259.91	132.733	29.5562	2.73595	2.73223e-192	6.28099e-195	Null_Model_OpenChrom	human
unchanged_TEAD1	HCMV_closed_H3K27ac	6919	40656	0.170184	2736.28	141.612	29.5365	2.52861	4.89156e-192	1.1245e-194	Null_Model_OpenChrom	human
unchanged_CTCF	unchanged_TEAD1	8617	48298	0.178413	3667.19	167.89	29.4824	2.34976	2.41803e-191	5.55869e-194	Null_Model_OpenChrom	human
HCMV_opened_H3K27ac	HCMV_opened_CTCF	418	1262	0.33122	24.1019	13.396	29.4043	17.343	2.42242e-190	5.56878e-193	Null_Model_OpenChrom	human
changed_chromatin	HCMV_opened_CTCF	994	1262	0.787639	131.786	29.3622	29.3648	7.54252	7.73389e-190	1.77791e-192	Null_Model_OpenChrom	human
HCMV_opened_chromatin	changed_CTCF	1049	2459	0.426596	155.303	30.6817	29.128	6.75455	7.93955e-187	1.82518e-189	Null_Model_OpenChrom	human
HCMV_opened_H3K27ac	1kb_up_genes	474	1105	0.428959	36.1379	15.0539	29.0862	13.1164	2.68113e-186	6.16352e-189	Null_Model_OpenChrom	human
changed_chromatin	unchanged_TEAD1	9347	48298	0.193528	4848.94	155.81	28.8689	1.92764	1.46714e-183	3.37274e-186	Null_Model_OpenChrom	human
unchanged_TEAD1	changed_h3k27ac	7302	49198	0.148421	3332.82	138.723	28.6122	2.19094	2.36876e-180	5.44543e-183	Null_Model_OpenChrom	human
changed_chromatin	changed_CTCF	1195	2459	0.48597	253.961	33.379	28.1926	4.70545	3.6059e-175	8.28943e-178	Null_Model_OpenChrom	human
HCMV_opened_H3K27ac	changed_CTCF	418	2459	0.169988	45.8272	13.4484	27.6742	9.12123	7.14578e-169	1.64271e-171	Null_Model_OpenChrom	human
unchanged_H3K27ac	1kb_changed_genes	1481	2211	0.669833	470.701	37.1941	27.1628	3.14637	8.92655e-163	2.05208e-165	Null_Model_OpenChrom	human
unchanged_CTCF	1kb_changed_genes	1189	2211	0.537766	328.66	31.7909	27.0625	3.61772	1.36154e-161	3.12998e-164	Null_Model_OpenChrom	human
unchanged_H3K27ac	1kb_down_genes	942	1106	0.851718	236.298	26.1788	26.9571	3.9865	2.35732e-160	5.41913e-163	Null_Model_OpenChrom	human
HCMV_opened_H3K27ac	1kb_changed_genes	488	2211	0.220715	72.4545	15.4592	26.8802	6.73526	1.87262e-159	4.30487e-162	Null_Model_OpenChrom	human
HCMV_opened_chromatin	1kb_up_genes	582	1105	0.526697	123.539	17.7136	25.8819	4.71105	5.32727e-148	1.22466e-150	Null_Model_OpenChrom	human
unchanged_chromatin	1kb_down_genes	979	1106	0.885172	333.883	25.4165	25.3818	2.93216	2.00119e-142	4.60044e-145	Null_Model_OpenChrom	human
HCMV_opened_H3K27ac	10kb_up_genes	546	1105	0.494118	125.657	16.8647	24.9243	4.34515	2.0263e-137	4.65816e-140	Null_Model_OpenChrom	human
unchanged_CTCF	HCMV_opened_H3K27ac	1869	8542	0.218801	802.138	43.0654	24.7731	2.33002	8.74508e-136	2.01036e-138	Null_Model_OpenChrom	human
changed_h3k27ac	HCMV_opened_CTCF	421	1262	0.333597	86.4446	13.6949	24.4291	4.87017	4.19278e-132	9.63857e-135	Null_Model_OpenChrom	human
unchanged_CTCF	1kb_down_genes	632	1106	0.571429	164.377	19.2114	24.3409	3.84483	3.61934e-131	8.32032e-134	Null_Model_OpenChrom	human
changed_h3k27ac	HCMV_opened_chromatin	5272	49003	0.107585	3231.42	84.5961	24.1215	1.63148	7.44315e-129	1.71107e-131	Null_Model_OpenChrom	human
unchanged_chromatin	1kb_changed_genes	1485	2211	0.671642	666.728	33.9577	24.0968	2.22729	1.34996e-128	3.10336e-131	Null_Model_OpenChrom	human
unchanged_TEAD1	1kb_changed_genes	768	2211	0.347354	240.837	22.0051	23.9564	3.18888	3.95837e-127	9.0997e-130	Null_Model_OpenChrom	human
changed_h3k27ac	1kb_up_genes	484	1105	0.438009	119.447	15.2556	23.8964	4.05202	1.67056e-126	3.84037e-129	Null_Model_OpenChrom	human
changed_chromatin	unchanged_H3K27ac	12539	80589	0.155592	9249.99	138.325	23.7774	1.35557	2.86007e-125	6.57487e-128	Null_Model_OpenChrom	human
unchanged_chromatin	HCMV_closed_CTCF	731	1197	0.610693	224.693	21.3572	23.7066	3.25332	1.54198e-124	3.54478e-127	Null_Model_OpenChrom	human
changed_h3k27ac	changed_CTCF	620	2459	0.252135	167.312	19.1111	23.6872	3.70566	2.44445e-124	5.61943e-127	Null_Model_OpenChrom	human
unchanged_CTCF	1kb_up_genes	557	1105	0.504072	164.251	16.7046	23.5115	3.39116	1.55518e-122	3.57513e-125	Null_Model_OpenChrom	human
HCMV_opened_chromatin	HCMV_opened_TEAD1	141	237	0.594937	14.6873	5.40843	23.3548	9.60012	6.16266e-121	1.4167e-123	Null_Model_OpenChrom	human
unchanged_H3K27ac	HCMV_closed_TEAD1	6241	30740	0.203025	4247.6	87.2711	22.8414	1.4693	8.88769e-116	2.04315e-118	Null_Model_OpenChrom	human
HCMV_opened_chromatin	1kb_changed_genes	719	2211	0.325192	247.634	20.7708	22.6937	2.90347	2.58698e-114	5.94708e-117	Null_Model_OpenChrom	human
unchanged_TEAD1	1kb_down_genes	467	1106	0.422242	121.022	15.3637	22.5192	3.8588	1.34668e-112	3.09582e-115	Null_Model_OpenChrom	human
unchanged_H3K27ac	changed_tead1	6273	30977	0.202505	4277.58	88.8445	22.4597	1.46648	5.14256e-112	1.1822e-114	Null_Model_OpenChrom	human
HCMV_closed_TEAD1	HCMV_closed_CTCF	247	1197	0.206349	47.4016	9.12691	21.8692	5.21079	2.55164e-106	5.86584e-109	Null_Model_OpenChrom	human
changed_chromatin	1kb_up_genes	587	1105	0.531222	195.064	17.9547	21.8291	3.00927	6.13534e-106	1.41042e-108	Null_Model_OpenChrom	human
changed_tead1	HCMV_closed_CTCF	247	1197	0.206349	47.9071	9.21978	21.5941	5.15581	1.02031e-103	2.34554e-106	Null_Model_OpenChrom	human
HCMV_opened_CTCF	1kb_up_genes	62	1105	0.0561086	4.83217	2.80318	20.3939	12.8307	9.46373e-93	2.17557e-95	Null_Model_OpenChrom	human
unchanged_CTCF	10kb_changed_genes	1776	2211	0.803256	1170.11	30.3127	19.988	1.5178	3.50556e-89	8.05876e-92	Null_Model_OpenChrom	human
changed_h3k27ac	1kb_changed_genes	606	2211	0.274084	240.888	18.4998	19.736	2.51569	5.29516e-87	1.21728e-89	Null_Model_OpenChrom	human
changed_chromatin	HCMV_opened_TEAD1	142	237	0.599156	24.5714	6.01042	19.5375	5.77907	2.63505e-85	6.05759e-88	Null_Model_OpenChrom	human
unchanged_H3K27ac	10kb_down_genes	1037	1106	0.937613	644.337	20.976	18.7196	1.60941	1.71269e-78	3.93722e-81	Null_Model_OpenChrom	human
unchanged_H3K27ac	1kb_up_genes	539	1105	0.487783	234.901	16.4382	18.4996	2.29458	1.0407e-76	2.39241e-79	Null_Model_OpenChrom	human
HCMV_opened_H3K27ac	10kb_changed_genes	579	2211	0.261872	250.75	17.9958	18.2403	2.30907	1.23476e-74	2.83853e-77	Null_Model_OpenChrom	human
HCMV_opened_H3K27ac	100kb_up_genes	790	1105	0.714932	439.62	19.7748	17.7185	1.797	1.51013e-70	3.47156e-73	Null_Model_OpenChrom	human
changed_CTCF	1kb_up_genes	66	1105	0.0597285	7.33267	3.31485	17.6983	9.00082	2.15909e-70	4.96343e-73	Null_Model_OpenChrom	human
unchanged_TEAD1	10kb_down_genes	794	1106	0.717902	455.176	19.1475	17.6955	1.74438	2.27012e-70	5.21867e-73	Null_Model_OpenChrom	human
changed_chromatin	1kb_changed_genes	772	2211	0.349163	389.761	21.7133	17.6039	1.9807	1.1491e-69	2.64161e-72	Null_Model_OpenChrom	human
unchanged_H3K27ac	10kb_changed_genes	1749	2211	0.791045	1285.5	26.9401	17.2048	1.36056	1.22233e-66	2.80995e-69	Null_Model_OpenChrom	human
unchanged_CTCF	10kb_down_genes	912	1106	0.824593	585.369	19.1924	17.0188	1.55799	2.97816e-65	6.84634e-68	Null_Model_OpenChrom	human
HCMV_closed_H3K27ac	HCMV_closed_CTCF	199	1197	0.166249	58.7822	8.37559	16.7412	3.38538	3.28033e-63	7.54099e-66	Null_Model_OpenChrom	human
HCMV_opened_chromatin	10kb_up_genes	772	1105	0.698643	452.3	19.4013	16.4783	1.70683	2.62706e-61	6.03922e-64	Null_Model_OpenChrom	human
unchanged_chromatin	changed_CTCF	838	2459	0.340789	463.366	22.7503	16.4673	1.80851	3.1532e-61	7.24874e-64	Null_Model_OpenChrom	human
HCMV_opened_H3K27ac	HCMV_opened_TEAD1	42	237	0.177215	4.27373	2.36538	15.9494	9.82749	1.43861e-57	3.30715e-60	Null_Model_OpenChrom	human
unchanged_chromatin	10kb_down_genes	1080	1106	0.976492	832.784	16.0535	15.3995	1.29685	8.24971e-54	1.89649e-56	Null_Model_OpenChrom	human
changed_CTCF	1kb_changed_genes	79	2211	0.0357304	14.6863	4.22605	15.2184	5.37916	1.3351e-52	3.0692e-55	Null_Model_OpenChrom	human
unchanged_TEAD1	10kb_changed_genes	1320	2211	0.597015	910.626	27.1767	15.0634	1.44955	1.40928e-51	3.23972e-54	Null_Model_OpenChrom	human
unchanged_CTCF	10kb_up_genes	864	1105	0.7819	585.064	18.6066	14.9912	1.47676	4.189e-51	9.62989e-54	Null_Model_OpenChrom	human
unchanged_TEAD1	1kb_up_genes	301	1105	0.272398	120.196	12.0886	14.9566	2.50425	7.05051e-51	1.62081e-53	Null_Model_OpenChrom	human
unchanged_TEAD1	HCMV_closed_CTCF	200	1197	0.167084	69.5335	8.86133	14.7231	2.87631	2.28961e-49	5.26347e-52	Null_Model_OpenChrom	human
changed_tead1	10kb_down_genes	515	1106	0.465642	288.651	15.3907	14.7069	1.78416	2.91258e-49	6.69559e-52	Null_Model_OpenChrom	human
HCMV_closed_TEAD1	10kb_down_genes	512	1106	0.462929	285.543	15.7516	14.3767	1.79307	3.62392e-47	8.33085e-50	Null_Model_OpenChrom	human
changed_tead1	changed_CTCF	258	2459	0.104921	98.0909	11.2196	14.2527	2.63021	2.15656e-46	4.95761e-49	Null_Model_OpenChrom	human
HCMV_closed_TEAD1	changed_CTCF	251	2459	0.102074	97.8192	10.9087	14.042	2.56596	4.30936e-45	9.90657e-48	Null_Model_OpenChrom	human
1kb_changed_genes	HCMV_opened_CTCF	67	1262	0.0530903	12.6903	3.97291	13.67	5.27962	7.66866e-43	1.76291e-45	Null_Model_OpenChrom	human
HCMV_opened_CTCF	10kb_up_genes	92	1105	0.0832579	21.951	5.2271	13.4011	4.19114	2.97847e-41	6.84706e-44	Null_Model_OpenChrom	human
changed_h3k27ac	10kb_up_genes	621	1105	0.561991	389.178	17.5789	13.1876	1.59567	5.17444e-40	1.18953e-42	Null_Model_OpenChrom	human
changed_h3k27ac	HCMV_closed_CTCF	199	1197	0.166249	80.7672	9.20993	12.8375	2.46387	5.05203e-38	1.16139e-40	Null_Model_OpenChrom	human
HCMV_closed_chromatin	HCMV_closed_CTCF	146	1197	0.121972	48.2178	7.69562	12.7062	3.02793	2.73049e-37	6.27699e-40	Null_Model_OpenChrom	human
HCMV_closed_TEAD1	100kb_down_genes	1038	1106	0.938517	846.897	15.5117	12.3199	1.22565	3.53775e-35	8.13276e-38	Null_Model_OpenChrom	human
changed_tead1	100kb_down_genes	1043	1106	0.943038	857.432	15.0832	12.303	1.21642	4.36222e-35	1.00281e-37	Null_Model_OpenChrom	human
changed_h3k27ac	10kb_changed_genes	1058	2211	0.478517	780.27	22.8985	12.1288	1.35594	3.71751e-34	8.546e-37	Null_Model_OpenChrom	human
HCMV_closed_H3K27ac	100kb_down_genes	998	1106	0.902351	803.701	16.0331	12.1186	1.24175	4.20859e-34	9.67492e-37	Null_Model_OpenChrom	human
unchanged_chromatin	1kb_up_genes	506	1105	0.457919	332.804	15.5004	11.1736	1.52041	2.74528e-29	6.31099e-32	Null_Model_OpenChrom	human
HCMV_opened_chromatin	10kb_changed_genes	1188	2211	0.537313	904.733	25.3709	11.165	1.31309	3.02407e-29	6.95189e-32	Null_Model_OpenChrom	human
changed_CTCF	10kb_up_genes	102	1105	0.0923077	35.8152	6.19393	10.6854	2.84795	5.95505e-27	1.36898e-29	Null_Model_OpenChrom	human
unchanged_chromatin	10kb_changed_genes	1900	2211	0.85934	1665.55	22.1588	10.5806	1.14077	1.83238e-26	4.21237e-29	Null_Model_OpenChrom	human
HCMV_closed_chromatin	100kb_down_genes	1028	1106	0.929476	880.443	13.9881	10.5488	1.16759	2.57295e-26	5.91483e-29	Null_Model_OpenChrom	human
unchanged_H3K27ac	HCMV_opened_chromatin	7296	49003	0.148889	6444.12	81.7494	10.4206	1.13219	9.98697e-26	2.29586e-28	Null_Model_OpenChrom	human
changed_chromatin	10kb_up_genes	832	1105	0.752941	660.578	17.1288	10.0078	1.2595	7.04297e-24	1.61907e-26	Null_Model_OpenChrom	human
100kb_up_genes	HCMV_opened_CTCF	266	1262	0.210777	148.09	11.8767	9.92785	1.79621	1.57482e-23	3.62028e-26	Null_Model_OpenChrom	human
HCMV_opened_CTCF	HCMV_opened_TEAD1	7	237	0.0295359	0.43956	0.693248	9.46333	15.925	1.49143e-21	3.42857e-24	Null_Model_OpenChrom	human
changed_CTCF	10kb_changed_genes	154	2211	0.0696517	72.0569	8.72409	9.39273	2.1372	2.92315e-21	6.71989e-24	Null_Model_OpenChrom	human
unchanged_H3K27ac	100kb_down_genes	1097	1106	0.991863	999.529	10.5339	9.25302	1.09752	1.09119e-20	2.50848e-23	Null_Model_OpenChrom	human
HCMV_closed_H3K27ac	10kb_down_genes	407	1106	0.367993	270.438	15.0288	9.08673	1.50497	5.10332e-20	1.17318e-22	Null_Model_OpenChrom	human
changed_tead1	1kb_down_genes	147	1106	0.132911	74.7203	8.44995	8.55386	1.96734	5.95185e-18	1.36824e-20	Null_Model_OpenChrom	human
changed_chromatin	10kb_changed_genes	1535	2211	0.694256	1325.63	24.4985	8.54631	1.15794	6.35436e-18	1.46077e-20	Null_Model_OpenChrom	human
10kb_changed_genes	HCMV_opened_CTCF	111	1262	0.0879556	49.4496	7.35471	8.36885	2.24471	2.90911e-17	6.68761e-20	Null_Model_OpenChrom	human
unchanged_TEAD1	100kb_down_genes	1089	1106	0.984629	1007.44	9.77876	8.34098	1.08096	3.68381e-17	8.46853e-20	Null_Model_OpenChrom	human
HCMV_closed_TEAD1	1kb_down_genes	147	1106	0.132911	74.1508	8.73981	8.33533	1.98245	3.8642e-17	8.88322e-20	Null_Model_OpenChrom	human
unchanged_TEAD1	changed_CTCF	242	2459	0.098414	142.97	12.3757	8.00194	1.69266	6.12375e-16	1.40776e-18	Null_Model_OpenChrom	human
HCMV_opened_H3K27ac	100kb_changed_genes	1064	2211	0.48123	879.652	23.1792	7.95317	1.20957	9.09016e-16	2.08969e-18	Null_Model_OpenChrom	human
unchanged_H3K27ac	100kb_changed_genes	2109	2211	0.953867	1997.66	14.1152	7.88813	1.05574	1.53378e-15	3.52593e-18	Null_Model_OpenChrom	human
HCMV_closed_chromatin	10kb_down_genes	424	1106	0.383363	310.317	15.0183	7.56963	1.36635	1.87142e-14	4.30211e-17	Null_Model_OpenChrom	human
changed_h3k27ac	HCMV_opened_TEAD1	46	237	0.194093	15.7852	4.00085	7.55209	2.91412	2.1417e-14	4.92345e-17	Null_Model_OpenChrom	human
HCMV_closed_CTCF	10kb_down_genes	43	1106	0.0388788	14.1568	3.83958	7.51206	3.0374	2.9102e-14	6.69011e-17	Null_Model_OpenChrom	human
changed_chromatin	HCMV_closed_CTCF	201	1197	0.16792	121.881	10.6029	7.46202	1.64915	4.26014e-14	9.79343e-17	Null_Model_OpenChrom	human
changed_h3k27ac	100kb_changed_genes	2056	2211	0.929896	1942.5	15.2825	7.42674	1.05843	5.56535e-14	1.27939e-16	Null_Model_OpenChrom	human
HCMV_closed_H3K27ac	changed_CTCF	202	2459	0.0821472	121.073	11.196	7.22823	1.66842	2.44657e-13	5.6243e-16	Null_Model_OpenChrom	human
changed_CTCF	HCMV_opened_TEAD1	7	237	0.0295359	0.796204	0.882284	7.03152	8.79172	1.02151e-12	2.3483e-15	Null_Model_OpenChrom	human
HCMV_opened_chromatin	100kb_up_genes	1068	1105	0.966516	1004.85	9.65326	6.54151	1.06284	3.04512e-11	7.00028e-14	Null_Model_OpenChrom	human
changed_CTCF	100kb_up_genes	320	1105	0.289593	231.094	13.7972	6.44377	1.38472	5.82706e-11	1.33955e-13	Null_Model_OpenChrom	human
changed_h3k27ac	100kb_down_genes	1042	1106	0.942134	971.348	11.159	6.33143	1.07274	1.2145e-10	2.79195e-13	Null_Model_OpenChrom	human
unchanged_chromatin	100kb_down_genes	1102	1106	0.996383	1062.64	6.4039	6.14698	1.03704	3.94859e-10	9.07722e-13	Null_Model_OpenChrom	human
HCMV_closed_CTCF	100kb_down_genes	181	1106	0.163653	116.728	10.482	6.13163	1.55061	4.34903e-10	9.99777e-13	Null_Model_OpenChrom	human
unchanged_TEAD1	100kb_changed_genes	2092	2211	0.946178	2013.82	13.334	5.86319	1.03882	2.27026e-09	5.21899e-12	Null_Model_OpenChrom	human
changed_tead1	100kb_changed_genes	1830	2211	0.82768	1712.81	20.0602	5.84216	1.06842	2.57642e-09	5.9228e-12	Null_Model_OpenChrom	human
HCMV_closed_TEAD1	100kb_changed_genes	1803	2211	0.815468	1693.01	19.6472	5.598	1.06496	1.08421e-08	2.49244e-11	Null_Model_OpenChrom	human
changed_chromatin	100kb_down_genes	1101	1106	0.995479	1068.69	6.09127	5.30409	1.03023	5.66168e-08	1.30154e-10	Null_Model_OpenChrom	human
HCMV_opened_chromatin	100kb_changed_genes	2079	2211	0.940299	2009.97	13.4556	5.12999	1.03434	1.44876e-07	3.33048e-10	Null_Model_OpenChrom	human
changed_chromatin	100kb_changed_genes	2180	2211	0.985979	2137.03	8.5076	5.05102	1.02011	2.19731e-07	5.05129e-10	Null_Model_OpenChrom	human
changed_CTCF	100kb_changed_genes	561	2211	0.253731	462.748	19.5549	5.0244	1.21232	2.52501e-07	5.80462e-10	Null_Model_OpenChrom	human
unchanged_CTCF	100kb_changed_genes	2190	2211	0.990502	2154.5	7.2992	4.86376	1.01648	5.75896e-07	1.3239e-09	Null_Model_OpenChrom	human
1kb_up_genes	HCMV_opened_TEAD1	6	237	0.0253165	1.1039	1.02625	4.77086	5.43529	9.17225e-07	2.10856e-09	Null_Model_OpenChrom	human
HCMV_closed_chromatin	changed_CTCF	146	2459	0.0593737	100.132	9.82439	4.6688	1.45808	1.5148e-06	3.4823e-09	Null_Model_OpenChrom	human
unchanged_CTCF	100kb_down_genes	1102	1106	0.996383	1077.7	5.2295	4.64647	1.02255	1.68835e-06	3.88126e-09	Null_Model_OpenChrom	human
changed_tead1	10kb_changed_genes	666	2211	0.301221	577.692	19.7657	4.46772	1.15286	3.95285e-06	9.08701e-09	Null_Model_OpenChrom	human
unchanged_chromatin	100kb_changed_genes	2165	2211	0.979195	2124.37	9.14446	4.44317	1.01913	4.43225e-06	1.01891e-08	Null_Model_OpenChrom	human
unchanged_TEAD1	10kb_up_genes	526	1105	0.476018	454.779	16.1396	4.41278	1.15661	5.10249e-06	1.17299e-08	Null_Model_OpenChrom	human
unchanged_H3K27ac	10kb_up_genes	712	1105	0.644344	643.023	15.8955	4.33941	1.10727	7.1433e-06	1.64214e-08	Null_Model_OpenChrom	human
HCMV_opened_chromatin	unchanged_TEAD1	3157	48298	0.065365	2933.83	51.9486	4.2959	1.07607	8.69946e-06	1.99988e-08	Null_Model_OpenChrom	human
HCMV_closed_H3K27ac	100kb_changed_genes	1688	2211	0.763455	1605.39	20.7017	3.9906	1.05146	3.29527e-05	7.57533e-08	Null_Model_OpenChrom	human
unchanged_H3K27ac	HCMV_closed_CTCF	207	1197	0.172932	159.651	12.0627	3.9252	1.29658	4.33282e-05	9.96051e-08	Null_Model_OpenChrom	human
HCMV_closed_CTCF	1kb_down_genes	9	1106	0.00813743	2.63936	1.62629	3.91114	3.40992	4.59303e-05	1.05587e-07	Null_Model_OpenChrom	human
changed_h3k27ac	100kb_up_genes	1014	1105	0.917647	970.375	11.2	3.89511	1.04496	4.90761e-05	1.12819e-07	Null_Model_OpenChrom	human
HCMV_closed_TEAD1	10kb_changed_genes	651	2211	0.294437	570.934	20.8204	3.84555	1.14024	6.01413e-05	1.38256e-07	Null_Model_OpenChrom	human
10kb_up_genes	HCMV_opened_TEAD1	13	237	0.0548523	4.80519	2.19796	3.72837	2.70541	9.63594e-05	2.21516e-07	Null_Model_OpenChrom	human
10kb_changed_genes	HCMV_opened_TEAD1	20	237	0.0843882	9.1029	3.06699	3.55303	2.1971	0.000190408	4.3772e-07	Null_Model_OpenChrom	human
100kb_changed_genes	HCMV_opened_CTCF	314	1262	0.248811	270.068	14.7226	2.98399	1.16267	0.0014226	3.27034e-06	Null_Model_OpenChrom	human
changed_h3k27ac	10kb_down_genes	437	1106	0.395118	390.204	15.9458	2.9347	1.11993	0.00166933	3.83754e-06	Null_Model_OpenChrom	human
HCMV_closed_H3K27ac	1kb_down_genes	108	1106	0.0976492	84.022	8.56945	2.79808	1.28538	0.00257036	5.90887e-06	Null_Model_OpenChrom	human
changed_CTCF	10kb_down_genes	52	1106	0.0470163	35.8511	5.88276	2.74512	1.45044	0.00302447	6.9528e-06	Null_Model_OpenChrom	human
changed_chromatin	10kb_down_genes	703	1106	0.635624	661.367	15.9676	2.60736	1.06295	0.00456211	1.04876e-05	Null_Model_OpenChrom	human
1kb_changed_genes	HCMV_opened_TEAD1	6	237	0.0253165	2.1958	1.49252	2.54884	2.73248	0.00540414	1.24233e-05	Null_Model_OpenChrom	human
HCMV_closed_chromatin	100kb_changed_genes	1806	2211	0.816825	1758.94	18.9883	2.47857	1.02676	0.00659543	1.51619e-05	Null_Model_OpenChrom	human
changed_tead1	1kb_changed_genes	175	2211	0.0791497	149.262	11.5499	2.22845	1.17244	0.0129254	2.97136e-05	Null_Model_OpenChrom	human
changed_CTCF	1kb_down_genes	13	1106	0.0117541	7.23377	2.62779	2.19433	1.79713	0.014106	3.24276e-05	Null_Model_OpenChrom	human
100kb_up_genes	HCMV_opened_TEAD1	38	237	0.160338	27.6474	4.82312	2.14646	1.37445	0.0159181	3.65933e-05	Null_Model_OpenChrom	human
unchanged_CTCF	100kb_up_genes	1088	1105	0.984615	1076.61	5.38876	2.11414	1.01058	0.0172515	3.96586e-05	Null_Model_OpenChrom	human
HCMV_closed_TEAD1	1kb_changed_genes	169	2211	0.076436	147.624	11.5218	1.85523	1.1448	0.0317819	7.30618e-05	Null_Model_OpenChrom	human
changed_chromatin	100kb_up_genes	1079	1105	0.976471	1067.71	6.21446	1.81652	1.01057	0.0346452	7.96441e-05	Null_Model_OpenChrom	human
unchanged_CTCF	changed_h3k27ac	4583	49198	0.0931542	4484.49	63.5529	1.55009	1.02197	0.0605604	0.000139219	Null_Model_OpenChrom	human
100kb_changed_genes	HCMV_opened_TEAD1	60	237	0.253165	51.001	6.17163	1.45812	1.17645	0.0724032	0.000166444	Null_Model_OpenChrom	human
unchanged_CTCF	HCMV_opened_TEAD1	24	237	0.101266	18.0839	4.15848	1.42266	1.32715	0.077418	0.000177972	Null_Model_OpenChrom	human
HCMV_opened_chromatin	1kb_down_genes	137	1106	0.12387	123.096	10.182	1.36556	1.11295	0.0860388	0.00019779	Null_Model_OpenChrom	human
unchanged_H3K27ac	100kb_up_genes	1012	1105	0.915837	998.788	9.8418	1.34242	1.01323	0.0897307	0.000206277	Null_Model_OpenChrom	human
10kb_down_genes	HCMV_opened_TEAD1	7	237	0.0295359	4.46953	2.15437	1.17457	1.56616	0.120083	0.000276053	Null_Model_OpenChrom	human
100kb_changed_genes	HCMV_closed_CTCF	273	1197	0.22807	256.963	14.2194	1.12782	1.06241	0.129698	0.000298156	Null_Model_OpenChrom	human
changed_CTCF	100kb_down_genes	241	1106	0.217902	231.621	13.4035	0.699715	1.04049	0.242053	0.000556444	Null_Model_OpenChrom	human
10kb_changed_genes	HCMV_closed_CTCF	51	1197	0.0426065	46.5315	6.63334	0.673647	1.09603	0.250268	0.000575329	Null_Model_OpenChrom	human
HCMV_opened_chromatin	100kb_down_genes	1011	1106	0.914105	1006.02	9.25709	0.5384	1.00495	0.295151	0.000678508	Null_Model_OpenChrom	human
1kb_changed_genes	HCMV_closed_CTCF	13	1197	0.0108605	11.6553	3.33198	0.40356	1.11537	0.343268	0.000789122	Null_Model_OpenChrom	human
changed_h3k27ac	1kb_down_genes	122	1106	0.110307	119.979	10.3108	0.196006	1.01684	0.422303	0.000970811	Null_Model_OpenChrom	human
unchanged_H3K27ac	HCMV_opened_TEAD1	32	237	0.135021	30.998	5.26346	0.190369	1.03232	0.42451	0.000975885	Null_Model_OpenChrom	human
unchanged_chromatin	100kb_up_genes	1063	1105	0.961991	1062	6.4731	0.153714	1.00094	0.438918	0.00100901	Null_Model_OpenChrom	human
HCMV_closed_chromatin	HCMV_opened_TEAD1	1	237	0.00421941	9.49351	3.16926	0	0.105335	0.5	1	Null_Model_OpenChrom	human
HCMV_closed_CTCF	1kb_up_genes	4	1105	0.00361991	2.58042	1.59868	0	1.55014	0.5	1	Null_Model_OpenChrom	human
HCMV_opened_CTCF	1kb_down_genes	4	1106	0.00361664	4.72428	2.12554	0	0.846691	0.5	1	Null_Model_OpenChrom	human
HCMV_closed_TEAD1	HCMV_opened_CTCF	4	1262	0.00316957	50.5285	7.19385	0	0.0791633	0.5	1	Null_Model_OpenChrom	human
1kb_down_genes	1kb_up_genes	3	1105	0.00271493	7.51149	2.69632	0	0.399388	0.5	1	Null_Model_OpenChrom	human
HCMV_closed_H3K27ac	HCMV_opened_CTCF	3	1262	0.00237718	62.2408	8.01841	0	0.0481999	0.5	1	Null_Model_OpenChrom	human
HCMV_closed_chromatin	HCMV_opened_H3K27ac	12	8542	0.00140482	393.002	22.4379	0	0.0305342	0.5	1	Null_Model_OpenChrom	human
HCMV_closed_TEAD1	HCMV_opened_H3K27ac	6	8542	0.000702412	389.251	22.3784	0	0.0154142	0.5	1	Null_Model_OpenChrom	human
HCMV_closed_CTCF	HCMV_opened_TEAD1	0	237	0	0.336663	0.572315	0	0	0.5	1	Null_Model_OpenChrom	human
unchanged_H3K27ac	changed_h3k27ac	0	49198	0	7320.97	245.171	0	0	0.5	1	Null_Model_OpenChrom	human
HCMV_closed_CTCF	HCMV_opened_H3K27ac	0	8542	0	13.3057	3.53984	0	0	0.5	1	Null_Model_OpenChrom	human
unchanged_H3K27ac	HCMV_closed_H3K27ac	0	40656	0	6029.39	202.893	0	0	0.5	1	Null_Model_OpenChrom	human
HCMV_opened_CTCF	HCMV_closed_chromatin	0	38651	0	77.9411	9.03214	0	0	0.5	1	Null_Model_OpenChrom	human
HCMV_opened_TEAD1	HCMV_closed_TEAD1	0	30740	0	9.31568	3.03813	0	0	0.5	1	Null_Model_OpenChrom	human
unchanged_chromatin	HCMV_closed_chromatin	0	38651	0	7277.02	243.378	0	0	0.5	1	Null_Model_OpenChrom	human
unchanged_TEAD1	HCMV_closed_TEAD1	0	30740	0	1860.83	71.6901	0	0	0.5	1	Null_Model_OpenChrom	human
unchanged_chromatin	changed_chromatin	0	87654	0	16391.4	531.424	0	0	0.5	1	Null_Model_OpenChrom	human
unchanged_CTCF	HCMV_opened_CTCF	0	1262	0	99.5664	10.072	0	0	0.5	1	Null_Model_OpenChrom	human
unchanged_TEAD1	changed_tead1	0	30977	0	1876.41	72.881	0	0	0.5	1	Null_Model_OpenChrom	human
HCMV_opened_chromatin	HCMV_closed_chromatin	0	38651	0	2421.19	90.2664	0	0	0.5	1	Null_Model_OpenChrom	human
unchanged_CTCF	changed_CTCF	0	2459	0	193.91	14.3175	0	0	0.5	1	Null_Model_OpenChrom	human
HCMV_closed_CTCF	unchanged_CTCF	0	65237	0	84.3786	9.62536	0	0	0.5	1	Null_Model_OpenChrom	human
unchanged_H3K27ac	HCMV_opened_H3K27ac	0	8542	0	1294.88	53.1669	0	0	0.5	1	Null_Model_OpenChrom	human
HCMV_opened_chromatin	unchanged_chromatin	0	139177	0	8808.11	294.153	0	0	0.5	1	Null_Model_OpenChrom	human
HCMV_closed_CTCF	HCMV_opened_CTCF	0	1262	0	1.73027	1.34877	0	0	0.5	1	Null_Model_OpenChrom	human
HCMV_opened_H3K27ac	HCMV_closed_H3K27ac	0	40656	0	851.443	38.7163	0	0	0.5	1	Null_Model_OpenChrom	human
1kb_down_genes	HCMV_opened_TEAD1	0	237	0	1.0999	1.04786	0	0	0.5	1	Null_Model_OpenChrom	human
HCMV_opened_TEAD1	unchanged_TEAD1	0	48298	0	13.3187	3.80281	0	0	0.5	1	Null_Model_OpenChrom	human
unchanged_CTCF	changed_tead1	2529	30977	0.0816412	2532.96	45.7372	-0.0865825	0.998437	0.534498	1	Null_Model_OpenChrom	human
unchanged_CTCF	HCMV_closed_TEAD1	2505	30740	0.0814899	2513.76	49.0169	-0.178637	0.996517	0.570889	1	Null_Model_OpenChrom	human
100kb_down_genes	HCMV_opened_TEAD1	25	237	0.105485	26.001	4.67771	-0.213993	0.961502	0.584724	1	Null_Model_OpenChrom	human
HCMV_closed_CTCF	100kb_up_genes	114	1105	0.103167	116.333	10.0538	-0.232019	0.979948	0.591738	1	Null_Model_OpenChrom	human
unchanged_TEAD1	100kb_up_genes	1003	1105	0.907692	1006.57	8.91065	-0.400356	0.996456	0.655553	1	Null_Model_OpenChrom	human
changed_chromatin	1kb_down_genes	185	1106	0.167269	194.972	12.2119	-0.816581	0.948854	0.792916	1	Null_Model_OpenChrom	human
unchanged_chromatin	10kb_up_genes	820	1105	0.742081	833.306	14.2357	-0.934668	0.984033	0.82502	1	Null_Model_OpenChrom	human
HCMV_closed_CTCF	10kb_up_genes	10	1105	0.00904977	14.2198	3.86467	-1.09189	0.703246	0.862559	1	Null_Model_OpenChrom	human
unchanged_chromatin	HCMV_opened_TEAD1	34	237	0.14346	43.8941	6.01671	-1.64444	0.774591	0.949957	1	Null_Model_OpenChrom	human
unchanged_H3K27ac	changed_CTCF	300	2459	0.122001	330.116	17.7652	-1.69522	0.908772	0.954983	1	Null_Model_OpenChrom	human
HCMV_closed_H3K27ac	10kb_changed_genes	504	2211	0.227951	541.3	21.2705	-1.75359	0.931092	0.96025	1	Null_Model_OpenChrom	human
100kb_down_genes	100kb_up_genes	187	1105	0.169231	212.624	13.3503	-1.91938	0.879485	0.972532	1	Null_Model_OpenChrom	human
HCMV_opened_chromatin	10kb_down_genes	416	1106	0.37613	451.922	16.3434	-2.19796	0.920513	0.986024	1	Null_Model_OpenChrom	human
HCMV_closed_H3K27ac	HCMV_opened_TEAD1	4	237	0.0168776	11.3556	3.33697	-2.20429	0.352248	0.986248	1	Null_Model_OpenChrom	human
HCMV_opened_chromatin	HCMV_closed_CTCF	55	1197	0.0459482	73.9351	8.10486	-2.33626	0.743896	0.990261	1	Null_Model_OpenChrom	human
HCMV_closed_chromatin	10kb_changed_genes	567	2211	0.256445	620.413	21.413	-2.49439	0.913908	0.993691	1	Null_Model_OpenChrom	human
100kb_down_genes	10kb_up_genes	104	1105	0.0941176	131.314	10.8832	-2.50972	0.791997	0.993959	1	Null_Model_OpenChrom	human
10kb_down_genes	100kb_up_genes	104	1105	0.0941176	131.865	10.7378	-2.59505	0.788685	0.995271	1	Null_Model_OpenChrom	human
1kb_down_genes	100kb_up_genes	95	1105	0.0859729	122.291	10.5116	-2.59624	0.776837	0.995287	1	Null_Model_OpenChrom	human
HCMV_closed_chromatin	1kb_down_genes	52	1106	0.0470163	73.6384	8.2903	-2.61008	0.706154	0.995474	1	Null_Model_OpenChrom	human
100kb_down_genes	1kb_up_genes	95	1105	0.0859729	122.375	10.4323	-2.62403	0.776305	0.995655	1	Null_Model_OpenChrom	human
HCMV_opened_CTCF	10kb_down_genes	9	1106	0.00813743	21.9421	4.90088	-2.64076	0.410171	0.995864	1	Null_Model_OpenChrom	human
10kb_down_genes	1kb_up_genes	9	1105	0.0081448	22.2517	4.82126	-2.74861	0.404463	0.997008	1	Null_Model_OpenChrom	human
10kb_down_genes	10kb_up_genes	17	1105	0.0153846	33.4705	5.87991	-2.80115	0.50791	0.997454	1	Null_Model_OpenChrom	human
1kb_down_genes	10kb_up_genes	9	1105	0.0081448	22.039	4.51503	-2.8879	0.408368	0.998061	1	Null_Model_OpenChrom	human
unchanged_H3K27ac	HCMV_closed_chromatin	4962	38651	0.12838	5172.43	68.076	-3.09104	0.959318	0.999003	1	Null_Model_OpenChrom	human
HCMV_opened_H3K27ac	1kb_down_genes	14	1106	0.0126582	36.3686	6.21796	-3.59743	0.384947	0.999839	1	Null_Model_OpenChrom	human
unchanged_TEAD1	HCMV_opened_CTCF	42	1262	0.0332805	74.4515	8.58801	-3.7787	0.564125	0.999921	1	Null_Model_OpenChrom	human
HCMV_closed_H3K27ac	1kb_changed_genes	118	2211	0.0533695	167.815	12.6566	-3.93591	0.703154	0.999959	1	Null_Model_OpenChrom	human
changed_tead1	100kb_up_genes	787	1105	0.712217	856.146	14.2155	-4.86411	0.919236	0.999999	1	Null_Model_OpenChrom	human
HCMV_opened_CTCF	100kb_down_genes	68	1106	0.0614828	122.506	10.9292	-4.98722	0.555073	1	1	Null_Model_OpenChrom	human
changed_tead1	1kb_up_genes	28	1105	0.0253394	74.6444	8.69985	-5.36151	0.375112	1	1	Null_Model_OpenChrom	human
HCMV_closed_TEAD1	100kb_up_genes	765	1105	0.692308	847.928	14.3632	-5.77366	0.902199	1	1	Null_Model_OpenChrom	human
changed_tead1	HCMV_opened_CTCF	11	1262	0.00871632	51.0969	6.89171	-5.81814	0.215277	1	1	Null_Model_OpenChrom	human
HCMV_closed_TEAD1	1kb_up_genes	22	1105	0.0199095	73.7483	8.62639	-5.99883	0.298312	1	1	Null_Model_OpenChrom	human
unchanged_H3K27ac	HCMV_opened_CTCF	93	1262	0.0736926	169.758	12.1452	-6.32006	0.547838	1	1	Null_Model_OpenChrom	human
HCMV_closed_chromatin	100kb_up_genes	778	1105	0.704072	879.202	14.0203	-7.21823	0.884894	1	1	Null_Model_OpenChrom	human
HCMV_closed_chromatin	1kb_changed_genes	58	2211	0.0262325	148.262	12.1763	-7.41288	0.3912	1	1	Null_Model_OpenChrom	human
HCMV_closed_H3K27ac	100kb_up_genes	690	1105	0.624434	803.286	15.1528	-7.47621	0.858972	1	1	Null_Model_OpenChrom	human
HCMV_closed_chromatin	1kb_up_genes	6	1105	0.00542986	74.5495	8.41105	-8.14993	0.0804835	1	1	Null_Model_OpenChrom	human
HCMV_closed_H3K27ac	1kb_up_genes	10	1105	0.00904977	84.5445	8.95725	-8.32225	0.118281	1	1	Null_Model_OpenChrom	human
HCMV_opened_H3K27ac	10kb_down_genes	33	1106	0.0298373	124.484	10.8473	-8.43376	0.265095	1	1	Null_Model_OpenChrom	human
unchanged_TEAD1	HCMV_opened_H3K27ac	383	8542	0.0448373	593.996	24.596	-8.57848	0.644785	1	1	Null_Model_OpenChrom	human
changed_tead1	10kb_up_genes	151	1105	0.136652	288.122	15.034	-9.12079	0.524084	1	1	Null_Model_OpenChrom	human
unchanged_chromatin	HCMV_opened_CTCF	107	1262	0.0847861	238.699	14.3233	-9.19477	0.448263	1	1	Null_Model_OpenChrom	human
HCMV_closed_TEAD1	10kb_up_genes	139	1105	0.125792	285.248	15.0902	-9.69156	0.487296	1	1	Null_Model_OpenChrom	human
HCMV_opened_H3K27ac	100kb_down_genes	274	1106	0.24774	440.806	16.9094	-9.86473	0.621588	1	1	Null_Model_OpenChrom	human
HCMV_closed_chromatin	10kb_up_genes	143	1105	0.129412	309.058	16.4461	-10.0971	0.462696	1	1	Null_Model_OpenChrom	human
HCMV_closed_H3K27ac	10kb_up_genes	97	1105	0.0877828	270.907	15.4193	-11.2785	0.358056	1	1	Null_Model_OpenChrom	human
unchanged_CTCF	HCMV_closed_H3K27ac	2714	40656	0.0667552	3683.99	65.3008	-14.8542	0.736701	1	1	Null_Model_OpenChrom	human
changed_tead1	HCMV_opened_H3K27ac	50	8542	0.00585343	391.524	21.9559	-15.5551	0.127706	1	1	Null_Model_OpenChrom	human
unchanged_chromatin	HCMV_opened_H3K27ac	1034	8542	0.121049	1819.07	45.6882	-17.1832	0.568422	1	1	Null_Model_OpenChrom	human
unchanged_CTCF	HCMV_closed_chromatin	1167	38651	0.0301933	3041.37	80.6573	-23.2387	0.383709	1	1	Null_Model_OpenChrom	human
HCMV_opened_chromatin	changed_tead1	368	30977	0.0118798	1996.99	66.7997	-24.3862	0.184277	1	1	Null_Model_OpenChrom	human
HCMV_opened_chromatin	HCMV_closed_H3K27ac	810	40656	0.0199233	2876.43	83.7323	-24.679	0.281599	1	1	Null_Model_OpenChrom	human
HCMV_opened_chromatin	HCMV_closed_TEAD1	227	30740	0.00738452	1983.1	71.0997	-24.6991	0.114467	1	1	Null_Model_OpenChrom	human
