## Supplemental Dataset 9 for "Human cytomegalovirus infection coopts chromatin organization to diminish TEAD1 transcription factor activity"

### Sheet: README
Human cytomegalovirus extensively re-organizes the human genome, diminishing TEAD1 transcription factor activity
This document contains high-level QC statistics for the RNA-seq datasets . RNA-seq data were aligned to the hg19 genome.
Comments, additions, or subtractions should be addressed to the corresponding authors:
Leah Kottyan (Leah.Kottyan@cchmc.org)
Matt Weirauch (Matthew.Weirauch@cchmc.org)

### Sheet: RNA-seq_QC
Sample Name	Total sequences (in millions)	% of total base pair trimmed	Average % GC content	% of reads matched to a SortMeRna database	% uniquely mapped reads	Uniquely mapped reads (in million)	Reads mapped in the bam file (in millions)	Non-Primary alignments (in million)	% Duplication	Intercept value from DupRadar	5'-3' bias
HFF HCMV rep1					0.813	71.9	171	64.1	0.657	0.0029	1.01
HFF HCMV rep1 1	92.5	0.005	0.54
HFF HCMV rep1 2	92.5	0.006	0.55	0.041
HFF HCMV rep2					0.8	71.8	173	58.3	0.633	0.0026	1.02
HFF HCMV rep2 1	93.3	0.005	0.53
HFF HCMV rep2 2	93.3	0.005	0.54	0.035
HFF UI rep1					0.751	86.1	223.5	126.5	0.877	0.0153	1
HFF UI rep1 1	142.6	0.007	0.58
HFF UI rep1 2	142.6	0.008	0.58	0.193
HFF UI rep2					0.782	67.9	169.9	73	0.674	0.0034	0.99
HFF UI rep2 1	94.8	0.007	0.55
HFF UI rep2 2	94.8	0.007	0.56	0.08
