## Supplemental Dataset 10 for "Human cytomegalovirus infection coopts chromatin organization to diminish TEAD1 transcription factor activity"

### Sheet: README
Human cytomegalovirus extensively re-organizes the human genome, diminishing TEAD1 transcription factor activity
This document contains the TPM (Transcripts per milion) for the HCMV genes from the RNA-seq data
Comments, additions, or subtractions should be addressed to the corresponding authors:
Leah Kottyan (Leah.Kottyan@cchmc.org)
Matt Weirauch (Matthew.Weirauch@cchmc.org)

### Sheet: HCMV_TPMs
gene_name	HFF_HCMV_rep1	HFF_HCMV_rep2	HFF_UI_rep1	HFF_UI_rep2
RL1	0.954745	1.30217	0	0
RL10	2.15492	3.21182	0	0
RL11	22.3313	30.528	0	0
RL12	62.7736	79.7532	0	0
RL13/TRL14	171.187	219.372	0	0
truncated	31.9199	27.5486	0	0
UL1	11.6962	17.0136	0	0
UL10	21.5004	29.325	0	0
UL100	107.942	118.954	0	0
UL102	68.4849	71.0164	0	0
UL103	28.0671	32.2099	0	0
UL104	27.2202	29.5652	0	0
UL105	50.8164	52.9398	0	0
UL11	12.6153	15.686	0	0
UL112	93.8493	101.472	0	0
UL114	79.6447	82.9124	0	0
UL115	50.651	54.5241	0	0
UL116	17.394	19.4933	0	0
UL117	28.1179	29.5946	0	0
UL119	43.4118	50.0285	0	0
UL12	2.99038	4.19163	0	0
UL120	2.45348	2.63525	0	0
UL121	2.22324	2.35909	0	0
UL122	4.07027	4.52408	0	0
UL123	59.9347	65.9464	0	0
UL124	35.5755	37.0111	0	0
UL127	0.159867	0.428875	0	0
UL128	42.7061	42.6807	0	0
UL13	69.204	77.9946	0	0
UL130	30.4269	32.2231	0	0
UL131A	31.122	29.3997	0	0
UL132	212.293	217.631	0	0
UL133	46.9133	50.9056	0	0
UL134	3.09777	1.71076	0	0
UL135	119.659	130.533	0	0
UL136	202.742	228.492	0	0
UL137	15.0932	14.4935	0	0
UL138	182.616	201.964	0	0
UL139	49.5057	55.1378	0	0
UL14	37.9958	40.1518	0	0
UL140	64.9199	76.3579	0	0
UL142	0.908921	1.29005	0	0
UL144	216.429	238.473	0	0
UL145	864.072	940.881	0	0
UL146	20.049	24.1821	0	0
UL147	8.87305	10.4592	0	0
UL147A	4.78414	4.38753	0	0
UL148	87.251	92.4073	0	0
UL148A	26.1387	26.0682	0	0
UL148B	5.12354	3.73772	0	0
UL148C	7.31461	8.35889	0	0
UL148D	4.87869	6.73331	0	0
UL149	13.2022	12.5598	0	0
UL150	16.7054	19.0035	0	0
UL15A	60.8435	67.5147	0	0
UL16	20.4316	23.6642	0	0
UL17	52.1978	60.0455	0	0
UL18	0	0	0	0
UL19	275.448	306.366	0	0
UL2	2.71209	3.00483	0	0
UL20	52.5339	57.544	0	0
UL21A	212.326	224.747	0	0
UL22A	286.204	360.36	0	0
UL23	78.3597	77.4859	0	0
UL24	39.3593	40.1814	0	0
UL25	123.362	132.677	0	0
UL26	177.533	178.831	0	0
UL27	72.068	74.9067	0	0
UL28	61.3274	63.9929	0	0
UL29	40.5029	41.2241	0	0
UL3	8.67907	10.7332	0	0
UL30	83.0094	77.0693	0	0
UL31	204.603	230.94	0	0
UL32	25.9873	29.9421	0	0
UL33	28.9171	31.2574	0	0
UL34	23.5292	24.0265	0	0
UL35	28.8916	30.001	0	0
UL36	54.5701	58.5757	0	0
UL37	6.88009	8.17347	0	0
UL38	168.745	176.511	0	0
UL4	1491.85	1781.72	0	0
UL40	1308.26	1424.46	0	0
UL41A	165.696	151.477	0	0
UL42	222.322	250.852	0	0
UL43	213.654	231.985	0	0
UL44	263.648	298.744	0	0
UL46	59.453	71.0345	0	0
UL47	23.3646	26.6453	0	0
UL48	19.9108	22.268	0	0
UL48A	79.2374	72.3943	0	0
UL49	242.185	260.881	0	0
UL5	1797.18	1876.28	0	0
UL50	220.006	238.064	0	0
UL51	63.1677	65.8472	0	0
UL52	14.4251	16.1182	0	0
UL53	13.2684	15.5867	0	0
UL54	22.9214	28.7693	0	0
UL55	44.7506	60.1405	0	0
UL56	21.2806	27.8858	0	0
UL57	6.2439	8.40371	0	0
UL59	0.906116	1.35151	0	0
UL6	53.0365	58.8514	0	0
UL60	0.203158	0.384684	0	0
UL69	4.52824	5.02338	0	0
UL7	19.0586	20.4774	0	0
UL70	4.11042	4.47342	0	0
UL71	71.0424	75.3014	0	0
UL72	8.11792	8.86764	0	0
UL73	63.2975	67.1626	0	0
UL74	6.16786	8.26396	0	0
UL75	10.14	10.6843	0	0
UL76	5.46751	6.79969	0	0
UL77	9.16076	11.3477	0	0
UL78	72.9256	89.3486	0	0
UL79	7.06582	8.32106	0	0
UL8	43.01	48.3234	0	0
UL80	57.7945	68.1364	0	0
UL80.5	66.558	78.2357	0	0
UL82	13.5257	13.8265	0	0
UL83	11.9864	12.9919	0	0
UL84	77.5908	78.1105	0	0
UL85	14.2813	14.984	0	0
UL86	11.3858	13.7815	0	0
UL87	10.9005	12.5796	0	0
UL88	7.80281	8.65097	0	0
UL89	22.1409	23.7439	0	0
UL9	21.6622	27.8091	0	0
UL90	2.67033	1.66533	0	0
UL91	5.54614	4.10778	0	0
UL92	29.3604	34.8325	0	0
UL93	51.6846	57.548	0	0
UL94	80.6433	91.8308	0	0
UL95	61.3987	67.9497	0	0
UL96	94.0603	100.256	0	0
UL97	103.594	107.67	0	0
UL98	163.948	173.192	0	0
UL99	79.0855	83.7399	0	0
US10	22.9336	23.0962	0	0
US11	24.2519	24.8817	0	0
US12	225.54	238.709	0	0
US13	13.0143	14.7858	0	0
US14	52.9826	57.2792	0	0
US15	55.9475	65.8491	0	0
US16	39.4913	45.3699	0	0
US17	11.0663	12.3877	0	0
US18	699.498	792.651	0	0
US19	189.982	191.938	0	0
US2	0	0	0	0
US20	256.055	279.664	0	0
US21	11.2991	13.5869	0	0
US22	55.7776	60.6764	0	0
US23	41.084	45.4783	0	0
US24	47.9646	53.0025	0	0
US26	16.4647	17.7968	0	0
US27	133.923	160.908	0	0
US28	594.507	686.552	0	0
US29	45.931	48.8753	0	0
US30	87.1814	96.9259	0	0
US31	135.994	149.817	0	0
US32	160.134	170.475	0	0
US33	25.9688	28.0122	0	0
US34	153.525	162.377	0	0
US34A	15.469	11.8823	0	0
US7	0.38773	0.463339	0	0
US8	77.1868	82.5343	0	0
US9	121.181	141.614	0	0
vMIA	87.1801	92.222	0	0
