## Supplemental Dataset 12 for "Human cytomegalovirus infection coopts chromatin organization to diminish TEAD1 transcription factor activity"

### Sheet: README
Human cytomegalovirus extensively re-organizes the human genome, diminishing TEAD1 transcription factor activity
This document contains the regions with intense TEAD1 activity
Comments, additions, or subtractions should be addressed to the corresponding authors:
Leah Kottyan (Leah.Kottyan@cchmc.org)
Matt Weirauch (Matthew.Weirauch@cchmc.org)
We did systematic analysis to find the places in the genome with the most relevant TEAD1 activity.
For this we identified the densest regions of the genome in terms of TEAD1 peaks lost upon HCMV infection.
We then found the overlap of these TEAD1 active regions and within 100 kb of the genes in the Hippo pathway.

### Sheet: TEAD1_activity
chr	start	end	number_of_tead1_peaks	chr_gene	start_gene_padded_100kb	end_gene_padded_100kb	gene_name	DEG
chr15	67200000	67500000	19	chr15	67258194	67458194	SMAD3	TRUE
chr14	51800000	52100000	17	chr14	51855838	52055838	FRMD6	TRUE
chr3	30500000	30800000	14	chr3	30547993	30747993	TGFBR2	TRUE
chr9	101700000	102000000	14	chr9	101767370	101967370	TGFBR1	FALSE
chr13	21500000	21800000	12	chr13	21535721	21735721	LATS2	FALSE
chr18	46300000	46600000	12	chr18	46377080	46577080	SMAD7	FALSE
chr11	12500000	12800000	11	chr11	12595968	12795968	TEAD1	TRUE
chr14	54300000	54600000	11	chr14	54323553	54523553	BMP4	FALSE
chr8	128600000	128900000	11	chr8	128648314	128848314	MYC	TRUE
chr1	218400000	218700000	10	chr1	218418675	218618675	TGFB2	TRUE
chr10	114600000	114900000	10	chr10	114610008	114810008	TCF7L2	FALSE
chr12	1600000	1900000	10	chr12	1626221	1826221	WNT5B	TRUE
chr17	76100000	76400000	10	chr17	76110276	76310276	BIRC5	FALSE
chr19	47600000	47900000	10	chr19	47636022	47836022	BBC3	TRUE
chr3	45500000	45800000	10	chr3	45536322	45736322	LIMD1	FALSE
chr5	141900000	142200000	10	chr5	141977634	142177634	FGF1	TRUE
chr1	112900000	113200000	9	chr1	112909162	113109162	WNT2B	FALSE
chr11	102100000	102400000	9	chr11	102117912	102317912	BIRC2	FALSE
chr11	111500000	111800000	9	chr11	111537168	111737168	PPP2R1B	TRUE
chr2	9600000	9900000	9	chr2	9671183	9871183	YWHAQ	FALSE
chr2	202700000	203000000	9	chr2	202799309	202999309	FZD7	TRUE
chr3	196900000	197200000	9	chr3	196926142	197126142	DLG1	FALSE
chr6	7600000	7900000	9	chr6	7627010	7827010	BMP6	TRUE
chr1	197000000	197300000	8	chr1	197070591	197270591	CRB1	FALSE
chr10	35000000	35300000	8	chr10	35004252	35204252	PARD3	FALSE
chr11	77000000	77300000	8	chr11	77085107	77285107	PAK1	FALSE
chr11	102000000	102300000	8	chr11	102088180	102288180	BIRC3	FALSE
chr2	121400000	121700000	8	chr2	121454866	121654866	GLI2	FALSE
chr20	30000000	30300000	8	chr20	30093085	30293085	ID1	FALSE
chr21	46200000	46500000	8	chr21	46248787	46448787	ITGB2	FALSE
chr3	119700000	120000000	8	chr3	119713263	119913263	GSK3B	FALSE
chr4	126100000	126400000	8	chr4	126137566	126337566	FAT4	TRUE
chr7	100600000	100900000	8	chr7	100670369	100870369	SERPINE1	TRUE
chr7	116800000	117100000	8	chr7	116863342	117063342	WNT2	TRUE
chr8	26000000	26300000	8	chr8	26049006	26249006	PPP2R2A	FALSE
chr8	28200000	28500000	8	chr8	28251721	28451721	FZD3	TRUE
chr8	97000000	97300000	8	chr8	97073019	97273019	GDF6	FALSE
chr1	223900000	224200000	7	chr1	223933673	224133673	TP53BP2	FALSE
chr11	69300000	69600000	7	chr11	69355872	69555872	CCND1	TRUE
chr11	85200000	85500000	7	chr11	85238313	85438313	DLG2	FALSE
chr14	51000000	51300000	7	chr14	51035070	51235070	SAV1	FALSE
chr17	42500000	42800000	7	chr17	42534811	42734811	FZD2	TRUE
chr20	33900000	34200000	7	chr20	33925969	34125969	GDF5	TRUE
chr20	43400000	43700000	7	chr20	43414239	43614239	YWHAB	FALSE
chr3	55400000	55700000	7	chr3	55421669	55621669	WNT5A	TRUE
chr4	75200000	75500000	7	chr4	75210814	75410814	AREG	FALSE
chr5	171300000	171600000	7	chr5	171333876	171533876	FBXW11	FALSE
chr6	55600000	55900000	7	chr6	55640374	55840374	BMP5	FALSE
chr6	132100000	132400000	7	chr6	132172517	132372517	CTGF	TRUE
chr8	99800000	100100000	7	chr8	99854798	100054798	STK3	FALSE
chr8	101800000	102100000	7	chr8	101865622	102065622	YWHAZ	FALSE
chr10	79500000	79800000	6	chr10	79586347	79786347	DLG5	FALSE
chr10	88400000	88700000	6	chr10	88416395	88616395	BMPR1A	FALSE
chr11	101800000	102100000	6	chr11	101881191	102081191	YAP1	FALSE
chr16	68600000	68900000	6	chr16	68671194	68871194	CDH1	FALSE
chr17	73400000	73700000	6	chr17	73421782	73621782	LLGL2	TRUE
chr2	28800000	29100000	6	chr2	28874613	29074613	PPP1CB	FALSE
chr2	85200000	85500000	6	chr2	85260582	85460582	TCF7L1	FALSE
chr2	208500000	208800000	6	chr2	208534142	208734142	FZD5	TRUE
chr20	49200000	49500000	6	chr20	49248080	49448080	PARD6B	TRUE
chr3	149300000	149600000	6	chr3	149321059	149521059	WWTR1	FALSE
chr4	74300000	74600000	6	chr4	74386347	74586347	RASSF6	FALSE
chr5	137900000	138200000	6	chr5	137989084	138189084	CTNNA1	FALSE
chr7	5400000	5700000	6	chr7	5470231	5670231	ACTB	TRUE
chr7	90700000	91000000	6	chr7	90793782	90993782	FZD1	FALSE
chr1	39800000	40100000	5	chr1	39857317	40057317	BMP8A	TRUE
chr10	45300000	45600000	5	chr10	45355218	45555218	RASSF4	FALSE
chr11	6500000	6800000	5	chr11	6577079	6777079	DCHS1	FALSE
chr12	111000000	111300000	5	chr12	111080782	111280782	PPP1CC	FALSE
chr17	79300000	79600000	5	chr17	79379891	79579891	ACTG1	TRUE
chr18	48400000	48700000	5	chr18	48456582	48656582	SMAD4	FALSE
chr19	2100000	2400000	5	chr19	2149112	2349112	AMH	FALSE
chr2	20700000	21000000	5	chr2	20766423	20966423	GDF7	FALSE
chr22	46200000	46500000	5	chr22	46273007	46473007	WNT7B	TRUE
chr4	95500000	95800000	5	chr4	95579127	95779127	BMPR1B	TRUE
chr5	167600000	167900000	5	chr5	167619064	167819064	WWC1	TRUE
chr6	35300000	35600000	5	chr6	35364860	35564860	TEAD3	FALSE
chr6	149900000	150200000	5	chr6	149939391	150139391	LATS1	FALSE
chr7	75800000	76100000	5	chr7	75888341	76088341	YWHAG	FALSE
chr8	104200000	104500000	5	chr8	104210660	104410660	FZD6	FALSE
chr1	1800000	2100000	4	chr1	1881908	2081908	PRKCZ	FALSE
chr1	3400000	3700000	4	chr1	3469128	3669128	TP73	FALSE
chr1	40100000	40400000	4	chr1	40154532	40354532	BMP8B	TRUE
chr11	86500000	86800000	4	chr11	86566439	86766439	FZD4	FALSE
chr14	67800000	68000000	4	chr14	67807430	67902515	PALS1	FALSE
chr14	76300000	76600000	4	chr14	76348364	76548364	TGFB3	FALSE
chr17	63400000	63700000	4	chr17	63457739	63657739	AXIN2	FALSE
chr19	41700000	42000000	4	chr19	41759837	41959837	TGFB1	FALSE
chr20	4700000	5000000	4	chr20	4704290	4904290	RASSF2	TRUE
chr3	183700000	184000000	4	chr3	183773283	183973283	DVL3	FALSE
chr4	71600000	71900000	4	chr4	71668056	71868056	MOB1B	FALSE
chr8	30500000	30800000	4	chr8	30570351	30770351	PPP2CB	FALSE
chr1	62100000	62400000	3	chr1	62108148	62308148	INADL	FALSE
chr10	103000000	103300000	3	chr10	103013789	103213789	BTRC	FALSE
chr12	2900000	3200000	3	chr12	2968477	3168477	TEAD4	FALSE
chr14	23300000	23600000	3	chr14	23351850	23551850	AJUBA	FALSE
chr16	67500000	67800000	3	chr16	67594850	67794850	PARD6A	FALSE
chr17	1200000	1500000	3	chr17	1203555	1403555	YWHAE	FALSE
chr17	44800000	45100000	3	chr17	44828967	45028967	WNT9B	FALSE
chr17	80100000	80400000	3	chr17	80131617	80331617	CSNK1D	FALSE
chr18	45300000	45600000	3	chr18	45357516	45557516	SMAD2	FALSE
chr2	8700000	9000000	3	chr2	8722112	8922112	ID2	FALSE
chr22	29800000	30100000	3	chr22	29899544	30099544	NF2	FALSE
chr22	38600000	38900000	3	chr22	38614088	38814088	CSNK1E	FALSE
chr3	41100000	41400000	3	chr3	41140941	41340941	CTNNB1	FALSE
chr3	50200000	50500000	3	chr3	50278366	50478366	RASSF1	FALSE
chr4	108900000	109200000	3	chr4	108990111	109190111	LEF1	FALSE
chr5	133300000	133600000	3	chr5	133350401	133550401	TCF7	FALSE
chr6	168300000	168600000	3	chr6	168382236	168582236	FRMD1	FALSE
chr7	120800000	121100000	3	chr7	120865420	121065420	WNT16	FALSE
chr8	49700000	50000000	3	chr8	49733998	49933998	SNAI2	TRUE
chr1	228000000	228300000	2	chr1	228035675	228235675	WNT9A	TRUE
chr1	228000000	228300000	2	chr1	228094722	228294722	WNT3A	FALSE
chr10	133600000	133900000	2	chr10	133647954	133847954	PPP2R2D	FALSE
chr11	67000000	67300000	2	chr11	67069375	67269375	PPP1CA	FALSE
chr11	75800000	76100000	2	chr11	75817573	76017573	WNT11	FALSE
chr12	49200000	49500000	2	chr12	49265640	49465640	WNT10B	TRUE
chr12	49200000	49500000	2	chr12	49272235	49472235	WNT1	FALSE
chr17	7000000	7300000	2	chr17	7023368	7223368	DLG4	FALSE
chr17	7000000	7300000	2	chr17	7037862	7237862	DVL2	FALSE
chr17	44700000	45000000	2	chr17	44796125	44996125	WNT3	FALSE
chr19	1300000	1600000	2	chr19	1350147	1550147	APC2	FALSE
chr19	34800000	35100000	2	chr19	34872879	35072879	WTIP	FALSE
chr2	74300000	74600000	2	chr2	74305994	74505994	MOB1A	FALSE
chr2	203100000	203400000	2	chr2	203141049	203341049	BMPR2	FALSE
chr2	219600000	219900000	2	chr2	219624545	219824545	WNT6	FALSE
chr2	219600000	219900000	2	chr2	219645254	219845254	WNT10A	FALSE
chr20	6600000	6900000	2	chr20	6648744	6848744	BMP2	FALSE
chr22	32200000	32500000	2	chr22	32240478	32440478	YWHAH	FALSE
chr3	169800000	170100000	2	chr3	169840219	170040219	PRKCI	FALSE
chr6	41900000	42200000	2	chr6	41916631	42116631	CCND3	FALSE
chrX	111900000	112200000	2	chrX	111984042	112184042	AMOT	FALSE
chr1	1100000	1400000	1	chr1	1184491	1384491	DVL1	FALSE
chr1	22300000	22600000	1	chr1	22369518	22569518	WNT4	TRUE
chr10	35800000	36100000	1	chr10	35830361	36030361	FZD8	FALSE
chr10	69300000	69600000	1	chr10	69355948	69555948	CTNNA3	FALSE
chr10	102100000	102400000	1	chr10	102122811	102322811	WNT8B	FALSE
chr17	18000000	18300000	1	chr17	18028935	18228935	LLGL1	FALSE
chr3	13800000	14100000	1	chr3	13821617	14021617	WNT7A	FALSE
chr4	6400000	6700000	1	chr4	6465326	6665326	PPP2R2C	TRUE
chr4	74200000	74500000	1	chr4	74201935	74401935	AFP	FALSE
chr4	146300000	146600000	1	chr4	146302950	146502950	SMAD1	FALSE
chr5	900000	1200000	1	chr5	909076	1109076	NKD2	FALSE
chr5	111900000	112200000	1	chr5	111943201	112143201	APC	FALSE
chr5	133400000	133700000	1	chr5	133461949	133661949	PPP2CA	TRUE
chr5	137300000	137600000	1	chr5	137319580	137519580	WNT8A	FALSE
chr5	146300000	146600000	1	chr5	146361082	146561082	PPP2R2B	FALSE
chr7	72700000	73000000	1	chr7	72748108	72948108	FZD9	TRUE
