## Supplemental Dataset 14 for "Human cytomegalovirus infection coopts chromatin organization to diminish TEAD1 transcription factor activity"

### Sheet: README
Human cytomegalovirus extensively re-organizes the human genome, diminishing TEAD1 transcription factor activity
This document contains the RELI Phenotype analysis results.
Comments, additions, or subtractions should be addressed to the corresponding authors:
Leah Kottyan (Leah.Kottyan@cchmc.org)
Matt Weirauch (Matthew.Weirauch@cchmc.org)
Column name	Description
Most significant results of all phenotypes with any significant result	Each phenotype meeting the threshold for significance are presented. Significant results were defined as: Significant for TEAD loss peaks (P<0.01), not significant for unchanged TEAD peaks (P>0.01), at least 2-fold enrichment in TEAD loss peaks, and at least 3 overlaps with genetic risk loci. For each phenotype in rows 3-5, the results from the most significant ancestry (column C) are shown.
PMID of manuscripts presenting genetic loci	Pubmed identifier of the manuscript presenting the genome wide association studies presenting risk loci for each phenotype/ancestry combination.
Group	Analyses were run for the genetic loci identified in each group individually. This column identifies the ancestry/ethnicity of the associated loci. The ancestry/ethnicity descriptor used in the original GWAS studies are presented.
Total	Number of independent risk loci for the identified phenotype (column A) and ancestry (column C)
Overlap	Number of overlaps between TEAD binding event and the total risk loci identified in column D.
Ratio: overlap/total	Number of overlaps between TEAD binding event (columns E, F, and G) divided by the total risk loci (column D).
Corrected P-value	RELI P-value corrected for multiple testing (See Methods).
Enrichment	RELI calculatedion of Enrichment.
TEAD1 binding up with infection	TEAD1 ChIP-seq peaks that occur with CMV infection (See Methods).
TEAD1 binding lost with infection	TEAD1 ChIP-seq peaks that are lost with CMV infection (See Methods).
TEAD1 binds in all conditions	TEAD1 ChIP-seq peaks that are found with CMV infection and without infection (See Methods).

### Sheet: RELI_phenotype
				Overlap			Ratio: overlap/total			Corrected P-value			Enrichment
Most significant results of all phenotypes with any significant result	PMID of manuscripts presenting genetic loci	Group	Total	TEAD1 binding up with infection	TEAD1 binding lost with infection	TEAD1 binds in all conditions	TEAD1 binding up with infection	TEAD1 binding lost with infection	TEAD1 binds in all conditions	TEAD1 binding up with infection	TEAD binding lost with infection	TEAD1 binds in all conditions	TEAD1 binding up with infection	TEAD1 binding lost with infection	TEAD1 binds in all conditions
Lobe attachment	26105758, 29198719	Hispanic or Latin American	60	0	15	10	0	0.25	0.17	1	0.0069	1	0	2.13	1.04
Optic cup area	25631615, 28073927, 31798171, 29449654	Southern Asian	7	0	4	1	0	0.57	0.14	1	0.0021	1	0	4.84	0.85
Percent mammographic density	25342443, 33037222, 21278746	European	6	0	3	0	0	0.5	0	1	0.0033	1	0	5.51	0
Lobe attachment - all avalible ancestral groups		Group	Total	TEAD1 binding up with infection	TEAD1 binding lost with infection	TEAD1 binds in all conditions	TEAD1 binding up with infection	TEAD1 binding lost with infection	TEAD1 binds in all conditions	TEAD1 binding up with infection	TEAD binding lost with infection	TEAD1 binds in all conditions	TEAD1 binding up with infection	TEAD1 binding lost with infection	TEAD1 binds in all conditions
Lobe attachment	26105758, 29198719	Hispanic or Latin American	60	0	15	10	0	0.25	0.17	1	0.0069	1	0	2.13	1.04
Lobe attachment	29198719	East Asian	63	0	16	13	0	0.25	0.21	1	0.012	1	0	2.04	1.22
Lobe attachment	29198719	European	56	0	14	13	0	0.25	0.23	1	0.036	1	0	2.05	1.38
Optic Cup Area results- all avalible ancestral groups		Group	Total	TEAD1 binding up with infection	TEAD1 binding lost with infection	TEAD1 binds in all conditions	TEAD1 binding up with infection	TEAD1 binding lost with infection	TEAD1 binds in all conditions	TEAD1 binding up with infection	TEAD binding lost with infection	TEAD1 binds in all conditions	TEAD1 binding up with infection	TEAD1 binding lost with infection	TEAD1 binds in all conditions
Optic cup area	25631615, 28073927, 29449654	Eastern Asian	7	0	4	1	0	0.57	0.14	1	0.023	1	0	3.72	0.62
Optic cup area	25631615, 31798171, 29449654	European	27	0	8	6	0	0.3	0.22	1	0.94	1	0	1.71	0.97
Optic cup area	25631615, 28073927, 29449654	Southern Asian	7	0	4	1	0	0.57	0.14	1	0.0021	1	0	4.84	0.85
